# A synthetic RNA-mediated evolution system in yeast

**DOI:** 10.1101/2021.02.27.433199

**Authors:** Emil D. Jensen, Marcos Laloux, Beata J. Lehka, Lasse E. Pedersen, Tadas Jakočiūnas, Michael K. Jensen, Jay D. Keasling

**Affiliations:** Novo Nordisk Foundation Center for Biosustainability, Technical University of Denmark, Kgs. Lyngby, Denmark; Joint BioEnergy Institute, Emeryville, CA, USA; Biological Systems and Engineering Division, Lawrence Berkeley National Laboratory, Berkeley, CA, USA; Department of Chemical and Biomolecular Engineering & Department of Bioengineering, University of California, Berkeley, CA, USA; Center for Synthetic Biochemistry, Institute for Synthetic Biology, Shenzhen Institutes of Advanced Technologies, Shenzhen, China

## Abstract

Laboratory evolution is a powerful approach to search for genetic adaptations to new or improved phenotypes, yet either relies on labour-intensive human-guided iterative rounds of mutagenesis and selection, or prolonged adaptation regimes based on naturally evolving cell populations. Here we present CRISPR- and RNA-assisted *in vivo* directed evolution (CRAIDE) of genomic loci using evolving chimeric donor gRNAs continuously delivered from an error-prone T7 RNA polymerase, and directly introduced as RNA repair donors into genomic targets under either Cas9 or dCas9 guidance. We validate CRAIDE by evolving novel functional variants of an auxotrophic marker gene, and by conferring resistance to a toxic amino acid analogue in baker’s yeast *Saccharomyces cerevisiae* with a mutation rate >3,000-fold higher compared to spontaneous native rate, thus enabling the first demonstrations of *in vivo* delivery and information transfer from long evolving RNA donor templates into genomic context without the use of *in vitro* supplied and pre-programmed repair donors.
