## Supplementary Information for "A synthetic RNA-mediated evolution system in yeast"

### Sheet: Table S1
CAN1 loss-of-function analyses									HIS3 gain-of-function analysis
Cas9-mediated CAN1 targeting (600 μg/ml)									Fluctuation analysis of 48 hrs +GAL cultures	Mutant #cells per 300 μl	Total #cells per 300 μl	Frequency per cell	#Generations	Mutation rate per cell per generation	Mutation rate per cell per generation per base	Average mutation rate per cell per generation per base
									Sc146_Replicate#1	29	1.88e+06	1.54255e-05	2.24793	6.86211e-06	2.28737e-06	3.25751e-06
Media	Description	Replicates	Colony #	Dilution fold	Average #cells per 500 μl	Average overall	Frequency		Sc146_Replicate#2	27.2	1740000	1.56322e-05	2.21723	7.05032e-06	2.35011e-06
Delft-CAN	Cas9+epT7RNAP+pEDJ465	1	1088	5000	5.49333e+06	6.45667e+06	2.17816e-05		Sc146_Replicate#3	27	1.42e+06	1.90141e-05	2.37851	7.99411e-06	2.6647e-06
			1080	5000					Sc146_Replicate#4	28.1667	1590000	1.77149e-05	2.20163	8.04624e-06	2.68208e-06
			1128	5000					Sc146_Replicate#5	38.4	1560000	2.46154e-05	2.20163	1.11805e-05	3.72684e-06
		2	920	5000	4.54333e+06				Sc146_Replicate#6	28.2	1.73e+06	1.63006e-05	2.20163	7.40386e-06	2.46795e-06
			970	5000					Sc146_Replicate#7	28.2	1.49e+06	1.89262e-05	2.20163	8.59642e-06	2.86547e-06
			836	5000					Sc146_Replicate#8	33.4	1.49e+06	2.24161e-05	2.18587	1.0255e-05	3.41834e-06
		3	1920	5000	9.33333e+06				Sc146_Replicate#9	34.8	1.87e+06	1.86096e-05	2.26303	8.22331e-06	2.7411e-06
			1920	5000					Sc146_Replicate#10	31.8	1860000	1.70968e-05	2.18587	7.82151e-06	2.60717e-06
			1760	5000					Sc146_Replicate#11	34.4	1.6e+06	2.15e-05	2	1.075e-05	3.58333e-06
Delft+CAN		1	186	N/A		140.636			Sc146_Replicate#12	43.4	1950000	2.22564e-05	2.16993	1.02568e-05	3.41892e-06
			145						Sc146_Replicate#13	38	1470000	2.58503e-05	2.18587	1.18261e-05	3.94204e-06
			172						Sc146_Replicate#14	27.4	1.7e+06	1.61176e-05	2.23266	7.21903e-06	2.40634e-06
		2	80						Sc146_Replicate#15	30	1.58e+06	1.89873e-05	2.23266	8.50436e-06	2.83479e-06
			105						Sc146_Replicate#16	24.8571	1006200	2.4704e-05	1.16638	2.118e-05	7.06001e-06
			92						Sc146_Replicate#17	52	1848600	2.81294e-05	2.16993	1.29633e-05	4.3211e-06
			62						Sc147_CTRL_A	0	1193400	0	N/A	N/A	N/A	N/A
		3	145						Sc147_CTRL_B	0	1333800	0	N/A	N/A	N/A	N/A
			185						Sc147_CTRL_C	0	1240200	0	N/A	N/A	N/A	N/A
			202						Sc147_CTRL_D	0	3.77e+06	0	N/A	N/A	N/A	N/A
			173						Sc147_CTRL_E	0	3.4e+06	0	N/A	N/A	N/A	N/A
dCas9-mediated CAN1 targeting (600 μg/ml)									Sc147_CTRL_F	0	3.25e+06	0	N/A	N/A	N/A	N/A
Media	Strain	Replicates	Colony #	Dilution fold	Average #cells per 500 μl	Average overall	Frequency		OD600 48 hrs +GAL cultures	0 hrs	48 hrs	#Generations
Delft-CAN	dCas9+epT7RNAP+pEDJ465	1	2488	5000	1.30933e+07	1.17867e+07	6.30142e-06		Sc146_Replicate#1	2	9.5	2.24793
			2680	5000					Sc146_Replicate#2	2	9.3	2.21723
			2688	5000					Sc146_Replicate#3	2	10.4	2.37851
		2	2120	5000	1.05867e+07				Sc146_Replicate#4	2	9.2	2.20163
			2192	5000					Sc146_Replicate#5	2	9.2	2.20163
			2040	5000					Sc146_Replicate#6	2	9.2	2.20163
		3	2392	5000	11680000				Sc146_Replicate#7	2	9.2	2.20163
			2344	5000					Sc146_Replicate#8	2	9.1	2.18587
			2272	5000					Sc146_Replicate#9	2	9.6	2.26303
Delft+CAN		1	33	N/A		74.2727			Sc146_Replicate#10	2	9.1	2.18587
			82						Sc146_Replicate#11	2	8	2
			44						Sc146_Replicate#12	2	9	2.16993
		2	105						Sc146_Replicate#13	2	9.1	2.18587
			81						Sc146_Replicate#14	2	9.4	2.23266
			99						Sc146_Replicate#15	2	9.4	2.23266
			89						Sc146_Replicate#16	2.7	8.6	1.16638
		3	65						Sc146_Replicate#17	2	9	2.16993
			57						Sc147_CTRL_A	0.8	10.2	N/A
			74						Sc147_CTRL_B	0.5	11.4	N/A
			88						Sc147_CTRL_C	1.7	10.6	N/A
Control strains -cgRNA and wild-type for background CAN1 mutagenesis (600 μg/ml)									Sc147_CTRL_D	2	10.4	N/A
									Sc147_CTRL_E	2	10.4	N/A
Media	Description		Colony #	Dilution fold	Average #cells per 500 μl		Frequency		Sc147_CTRL_F	2	10.4	N/A
Delft-CAN	Cas9+epT7RNAP+pEDJ400		1429.33	5000	1.04489e+07		9.5704e-08
	dCas9+epT7RNAP+pEDJ400		2109.33	5000
	Sc36 with closed auxotrophies		2730.67	5000
Delft+CAN	Cas9+epT7RNAP+pEDJ400		0	N/A	1
	dCas9+epT7RNAP+pEDJ400		2
	Sc36 with closed auxotrophies		1
Cas9-mediated CAN1 targeting (60 μg/ml)
Media	Description	Frequency replicate#1	Frequency replicate#2	Frequency replicate#3	Frequency +/-cgRNA
Delft-CAN	Cas9+epT7RNAP+pEDJ400	1.79487e-05	1.66667e-05	1.92308e-05	1652.59
Delft+CAN	Cas9+epT7RNAP+pEDJ465	0.0298551	0.0289855	0.0301449

### Sheet: Table S2
Strain	Genotype	Plasmids	Parental strain	Reference
Yeast strains (Saccharomyces cerevisiae)
CEN.PK2-1C	MATa ura3-52 his3∆1 leu2-3_112 trp1-289 MAL2-8c SUC2	N/A	N/A	EUROSCARF
Sc35	MATa ura3-52 his3∆1 leu2-3_112 trp1-289 MAL2-8c SUC2	pEDJ391	CEN.PK2-1C
Sc36	MATa ura3-52 his3∆1 leu2-3_112 trp1-289 MAL2-8c SUC2 rnh1∆ rnh201∆	N/A	CEN.PK2-1C	This study
Sc40	MATa ura3-52 leu2-3_112 trp1-289 MAL2-8c SUC2 rnh1∆ rnh201∆ his3∆	N/A	Sc36	This study
Sc41	MATa ura3-52 leu2-3_112 trp1-289 MAL2-8c SUC2 his3∆	N/A	CEN.PK2-1C	This study
Sc42	MATa ura3-52 his3∆1 leu2-3_112 trp1-289 MAL2-8c SUC2 rnh1∆ rnh201∆	pEDJ391	Sc36	This study
Sc43	MATa ura3-52 leu2-3_112 trp1-289 MAL2-8c SUC2 rnh1∆ rnh201∆ his3∆	pEDJ391	Sc40	This study
Sc71	MATa ura3-52 leu2-3_112 trp1-289 MAL2-8c SUC2 rnh1∆ rnh201∆ his3∆ HIS3_AI(CTCGA)-XII-5	N/A	Sc43	This study
Sc103	MATa ura3-52 his3∆1 leu2-3_112 trp1-289 MAL2-8c SUC2	pEDJ391; p0057	CEN.PK2-1C	This study
Sc104	MATa ura3-52 his3∆1 leu2-3_112 trp1-289 MAL2-8c SUC2	pEDJ391; pEDJ344	CEN.PK2-1C	This study
Sc105	MATa ura3-52 his3∆1 leu2-3_112 trp1-289 MAL2-8c SUC2	pCT; p0057	CEN.PK2-1C	This study
Sc106	MATa ura3-52 his3∆1 leu2-3_112 trp1-289 MAL2-8c SUC2	pCT; pEDJ344	CEN.PK2-1C	This study
Sc107	MATa ura3-52 leu2-3_112 trp1-289 MAL2-8c SUC2 rnh1∆ rnh201∆ his3∆	pEDJ333; pEDJ356; pEDJ367	Sc40	This study
Sc108	MATa ura3-52 leu2-3_112 trp1-289 MAL2-8c SUC2 rnh1∆ rnh201∆ his3∆	pEDJ333; pEDJ356; pEDJ368	Sc40	This study
Sc109	MATa ura3-52 leu2-3_112 trp1-289 MAL2-8c SUC2 rnh1∆ rnh201∆ his3∆	pEDJ333; pEDJ356; pEDJ370	Sc40	This study
Sc110	MATa ura3-52 leu2-3_112 trp1-289 MAL2-8c SUC2 rnh1∆ rnh201∆ his3∆	pEDJ333; p0057; pEDJ367	Sc40	This study
Sc111	MATa ura3-52 leu2-3_112 trp1-289 MAL2-8c SUC2 rnh1∆ rnh201∆ his3∆	pEDJ333; p0057; pEDJ368	Sc40	This study
Sc112	MATa ura3-52 leu2-3_112 trp1-289 MAL2-8c SUC2 rnh1∆ rnh201∆ his3∆	pEDJ333; p0057; pEDJ370	Sc40	This study
Sc113	MATa ura3-52 leu2-3_112 trp1-289 MAL2-8c SUC2 his3∆	pEDJ333; pEDJ356; pEDJ367	Sc41	This study
Sc114	MATa ura3-52 leu2-3_112 trp1-289 MAL2-8c SUC2 his3∆	pEDJ333; pEDJ356; pEDJ368	Sc41	This study
Sc115	MATa ura3-52 leu2-3_112 trp1-289 MAL2-8c SUC2 his3∆	pEDJ333; pEDJ356; pEDJ370	Sc41	This study
Sc116	MATa ura3-52 leu2-3_112 trp1-289 MAL2-8c SUC2 his3∆	pEDJ333; p0057; pEDJ367	Sc41	This study
Sc117	MATa ura3-52 leu2-3_112 trp1-289 MAL2-8c SUC2 his3∆	pEDJ333; p0057; pEDJ368	Sc41	This study
Sc118	MATa ura3-52 leu2-3_112 trp1-289 MAL2-8c SUC2 his3∆	pEDJ333; p0057; pEDJ370	Sc41	This study
Sc119	MATa ura3-52 leu2-3_112 trp1-289 MAL2-8c SUC2 rnh1∆ rnh201∆ his3∆ HIS3_AI(CTCGA)-XII-5	pEDJ333; pEDJ356; pEDJ377	Sc71	This study
Sc120	MATa ura3-52 leu2-3_112 trp1-289 MAL2-8c SUC2 rnh1∆ rnh201∆ his3∆ HIS3_AI(CTCGA)-XII-5	pEDJ333; p0057; pEDJ377	Sc71	This study
Sc121	MATa ura3-52 his3∆1 leu2-3_112 trp1-289 MAL2-8c SUC2	pEDJ334	CEN.PK2-1C	This study
Sc122	MATa ura3-52 his3∆1 leu2-3_112 trp1-289 MAL2-8c SUC2	pEDJ338	CEN.PK2-1C	This study
Sc123	MATa ura3-52 his3∆1 leu2-3_112 trp1-289 MAL2-8c SUC2	pEDJ339	CEN.PK2-1C	This study
Sc124	MATa ura3-52 his3∆1 leu2-3_112 trp1-289 MAL2-8c SUC2	pEDJ340	CEN.PK2-1C	This study
Sc125	MATa ura3-52 his3∆1 leu2-3_112 trp1-289 MAL2-8c SUC2	pEDJ342	CEN.PK2-1C	This study
Sc126	MATa ura3-52 his3∆1 leu2-3_112 trp1-289 MAL2-8c SUC2	pEDJ343	CEN.PK2-1C	This study
Sc127	MATa ura3-52 his3∆1 leu2-3_112 trp1-289 MAL2-8c SUC2 rnh1∆ rnh201∆	pEDJ391; pEDJ389	Sc36	This study
Sc128	MATa ura3-52 his3∆1 leu2-3_112 trp1-289 MAL2-8c SUC2 rnh1∆ rnh201∆	pEDJ391; pEDJ389; pEDJ400	Sc127	This study
Sc129	MATa ura3-52 his3∆1 leu2-3_112 trp1-289 MAL2-8c SUC2 rnh1∆ rnh201∆	pEDJ391; pEDJ389; pEDJ465	Sc127	This study
Sc132	MATa ura3-52 leu2-3_112 trp1-289 MAL2-8c SUC2 rnh1∆ rnh201∆ his3∆ HIS3_AI(CTCGA)-XII-5	pEDJ405; pEDJ356; pEDJ400	Sc71	This study
Sc133	MATa ura3-52 leu2-3_112 trp1-289 MAL2-8c SUC2 rnh1∆ rnh201∆ his3∆ HIS3_AI(CTCGA)-XII-5	pEDJ405; pEDJ356; pEDJ377	Sc71	This study
Sc134	MATa ura3-52 his3∆1 leu2-3_112 trp1-289 MAL2-8c SUC2 rnh1∆ rnh201∆	pEDJ405; pEDJ389	Sc36	This study
Sc135	MATa ura3-52 his3∆1 leu2-3_112 trp1-289 MAL2-8c SUC2 rnh1∆ rnh201∆	pEDJ405; pEDJ389; pEDJ400	Sc134	This study
Sc136	MATa ura3-52 his3∆1 leu2-3_112 trp1-289 MAL2-8c SUC2 rnh1∆ rnh201∆	pEDJ405; pEDJ389; pEDJ465	Sc134	This study
Sc137	MATa ura3-52 leu2-3_112 trp1-289 MAL2-8c SUC2 rnh1∆ rnh201∆ his3∆ HIS3_+23-XII-5	N/A	Sc43	This study
Sc138	MATa ura3-52 leu2-3_112 trp1-289 MAL2-8c SUC2 rnh1∆ rnh201∆ his3∆ HIS3_23∆29-XII-5	N/A	Sc43	This study
Sc139	MATa ura3-52 leu2-3_112 trp1-289 MAL2-8c SUC2 rnh1∆ rnh201∆ his3∆ HIS3_+23-XII-5	pEDJ333; pEDJ356; pEDJ377	Sc137	This study
Sc140	MATa ura3-52 leu2-3_112 trp1-289 MAL2-8c SUC2 rnh1∆ rnh201∆ his3∆ HIS3_+23-XII-5	pEDJ333; pEDJ356; pMLB2	Sc137	This study
Sc141	MATa ura3-52 leu2-3_112 trp1-289 MAL2-8c SUC2 rnh1∆ rnh201∆ his3∆ HIS3_+23-XII-5	pEDJ333; pEDJ356; pMLB3	Sc137	This study
Sc142	MATa ura3-52 leu2-3_112 trp1-289 MAL2-8c SUC2 rnh1∆ rnh201∆ his3∆ HIS3_+23-XII-5	pEDJ333; pEDJ356; pMLB4	Sc137	This study
Sc143	MATa ura3-52 leu2-3_112 trp1-289 MAL2-8c SUC2 rnh1∆ rnh201∆ his3∆ HIS3_+23-XII-5	pEDJ333; pEDJ356; pEDJ377	Sc137	This study
Sc144	MATa ura3-52 leu2-3_112 trp1-289 MAL2-8c SUC2 rnh1∆ rnh201∆ his3∆ HIS3_+23-XII-5	pEDJ333; pEDJ356; pMLB7	Sc137	This study
Sc145	MATa ura3-52 leu2-3_112 trp1-289 MAL2-8c SUC2 rnh1∆ rnh201∆ his3∆ HIS3_+23-XII-5	pEDJ333; pEDJ356; pMLB8	Sc137	This study
Sc146	MATa ura3-52 leu2-3_112 trp1-289 MAL2-8c SUC2 rnh1∆ rnh201∆ his3∆ HIS3_23∆29-XII-5	pEDJ333; pMLB10; pEDJ508	Sc138	This study
Sc147	MATa ura3-52 leu2-3_112 trp1-289 MAL2-8c SUC2 rnh1∆ rnh201∆ his3∆ HIS3_23∆29-XII-5	pEDJ333; pMLB10; pEDJ400	Sc138	This study
Bacterial strains
BL21(DE3)	fhuA2 [lon] ompT gal (λ DE3) [dcm] ∆hsdS	N/A	N/A	NEB

### Sheet: Table S3
Plasmid	Contents	Genetic marker	Antibiotic marker	Origin of replication	Backbone vector	Reference
pEDJ8	SNR52p:sgRNA_RNH1∆:SUP4t_SNR52:sgRNA_RNH201∆:SUP4t	URA3	Ampicillin	2μ	p0054	This study
pEDJ332	SNR52p:sgRNA_HIS3-KO:SUP4t	cloNAT	Ampicillin	2μ	pCfB3050	This study
pEDJ333	GAL1p:Cas9:CYC1t	LEU2	Ampicillin	Cen/ARS	pRS415U	This study
pEDJ334	TEF1p:T7RNAP:GFP:CYC1t	URA3	Ampicillin	2μ	p0054	This study
pEDJ338	TEF1p:T7RNAP(F11L):GFP:CYC1t	URA3	Ampicillin	2μ	pEDJ334	This study
pEDJ339	TEF1p:T7RNAP(C515Y):GFP:CYC1t	URA3	Ampicillin	2μ	pEDJ334	This study
pEDJ340	TEF1p:T7RNAP(T613A):GFP:CYC1t	URA3	Ampicillin	2μ	pEDJ334	This study
pEDJ342	TEF1p:T7RNAP(C515Y;T613A):GFP:CYC1t	URA3	Ampicillin	2μ	pEDJ334	This study
pEDJ343	TEF1p:T7RNAP(F11L;C515Y;T613A):GFP:CYC1t	URA3	Ampicillin	2μ	pEDJ334	This study
pEDJ344	TEF1p:T7RNAP:CYC1t	TRP1	Ampicillin	2μ	p0057	This study
pEDJ346	TEF1p:T7RNAP(F11L;C515Y;T613A):CYC1t	TRP1	Ampicillin	2μ	pEDJ344	This study
pEDJ350	T7p:sgRNA_ADE2:tZ	URA3	Ampicillin	2μ	p0054	This study
pEDJ356	GAL1p:T7RNAP:CYC1t	TRP1	Ampicillin	2μ	p0057	This study
pEDJ367	ADH1t:T7p->:HIS3_AI:sgRNA:tZ:<-PGK1p	URA3	Ampicillin	2μ	p0054	This study
pEDJ368	ADH1t:HIS3_AI:sgRNA:tZ:<-PGK1p	URA3	Ampicillin	2μ	p0054	This study
pEDJ370	ADH1t:T7p->:HIS3_AI:tZ:<-PGK1p	URA3	Ampicillin	2μ	p0054	This study
pEDJ372	T7p:cgRNA_ADE2d:tZ	URA3	Ampicillin	2μ	p0054	This study
pEDJ375	ADH1t:HIS3_AI(CTCGA):<-PGK1p	N/A	Ampicillin	2μ	pCfB2909	This study
pEDJ377	ADH1t:T7p:cgRNA_HIS3_AI(CTCGA):tZ	URA3	Ampicillin	2μ	p0054	This study
pEDJ389	TEF1p:T7RNAP(F11L;T613A):CYC1t	TRP1	Ampicillin	2μ	pEDJ344	This study
pEDJ391	TEF1p:Cas9:CYC1t	LEU2	Ampicillin	Cen/ARS	pRS415U	This study
pEDJ399	T7p:cgRNA_ADE2d:tZ	URA3	Ampicillin	2μ	pEDJ400	This study
pEDJ400	USER cloning site	URA3	Ampicillin	2μ	N/A	This study
pEDJ414	ADH1t:T7p:cgRNA_ADE2d:tZ	URA3	Ampicillin	2μ	pEDJ400	This study
pEDJ423	TEF1p:dCas9:CYC1t	LEU2	Ampicillin	Cen/ARS	pEDJ391	This study
pEDJ437	USER cloning site	HIS3	Ampicillin	2μ	N/A	This study
pEDJ465	ADH1t:T7p:cgRNA_CAN1:tZ	URA3	Ampicillin	2μ	pEDJ400	This study
pEDJ506	ADH1t:HIS3_23∆29-XII-5 :<-PGK1p	N/A	Ampicillin	2μ	pCfB2909	This study
pEDJ508	ADH1t:T7p:cgRNA_HIS3_stop:tZ	URA3	Ampicillin	2μ	pEDJ400	This study
pEDJ509	AAG->TAG (STOP codon)	HIS3	Ampicillin	2μ	pEDJ437	This study
pEDJ510	CTA->TGT	HIS3	Ampicillin	2μ	pEDJ437	This study
pEDJ511	T->G	HIS3	Ampicillin	2μ	pEDJ437	This study
pEDJ512	A->C	HIS3	Ampicillin	2μ	pEDJ437	This study
pEDJ513	T->G ; A->C	HIS3	Ampicillin	2μ	pEDJ437	This study
pMLB10	GAL1p:T7RNAP(F11L;T613A):CYC1t	TRP1	Ampicillin	2μ	pEDJ344	This study
pMLB15	ADH1t:HIS3_AI+23bp-XII-5:<-PGK1p	N/A	Ampicillin	2μ	pCfB2909	This study
pMLB2	ADH1t:T7p:440bp_cgRNA_HIS3_AI(CTCGA):tZ	URA3	Ampicillin	2μ	p0054	This study
pMLB3	ADH1t:T7p:150bp_cgRNA_HIS3_AI(CTCGA):tZ	URA3	Ampicillin	2μ	p0054	This study
pMLB4	ADH1t:T7p:100bp_cgRNA_HIS3_AI(CTCGA):tZ	URA3	Ampicillin	2μ	p0054	This study
pMLB7	ADH1t:T7p:cgRNA_HIS3_AI(CTCGA):tZ	URA3	Ampicillin	Cen/ARS	pRS416U	This study
pMLB8	ADH1t:SNR52p:cgRNA_HIS3_AI(CTCGA):tZ	URA3	Ampicillin	2μ	p0054	This study
ADH1t_pEDJ350	ADH1t:T7p:sgRNA_ADE2:tZ	URA3	Ampicillin	2μ	pEDJ350	This study
sup4tF_pEDJ350	SUP4t->:T7p:sgRNA_ADE2:tZ	URA3	Ampicillin	2μ	pEDJ350	This study
sup4R_pEDJ350	<-SUP4t:T7p:sgRNA_ADE2:tZ	URA3	Ampicillin	2μ	pEDJ350	This study
p0054	USER cloning site	URA3	Ampicillin	2μ	N/A	Partow et al. 2010
p0057	USER cloning site	TRP1	Ampicillin	2μ	N/A	Partow et al. 2010
p414-Tef1p-Cas9-CYC1t	TEF1p:Cas9:CYC1t	TRP1	Ampicillin	Cen/ARS	pRS414	Addgene #43802
pRS415U	USER cloning site	LEU2	Ampicillin	Cen/ARS	pRS415	Jensen et al. 2017
pRS416U	USER cloning site	URA3	Ampicillin	Cen/ARS	pRS416	Jensen et al. 2017
pCfB2909	USER cloning site	N/A	Ampicillin	2μ	N/A	Jessop-Fabre et al. 2016
pCfB3050	SNR52p:sgRNA_XII-5:SUP4t	cloNAT	Ampicillin	2μ	N/A	Jessop-Fabre et al. 2016
pCT	TEF1p:iCas9:CYC1t	LEU2	Ampicillin	Cen/ARS	pRS415	Addgene #60620

### Sheet: Table S4
Oligo	5' modification	Sequence	Description
Promoters
F-GAL1p	N/A	CGTGCGAUGAGCCCCATTATCTTAGCC	Forward primer for amplifying GAL1 promoter
R-GAL1p	N/A	ATGACAGAUTATAGTTTTTTCTCCTTGACG	Reverse primer for amplifying GAL1 promoter
F-PGK1p	N/A	CACGCGAUCGAAGAAGTACCTTCAAAGAATG	Forward primer for amplifying PGK1 promoter
R-PGK1p	N/A	AGTGCAGGUTGTTTTATATTTGTTGTAAAAAGTAG	Reverse primer for amplifying PGK1 promoter
F-TEF1p	N/A	CGTGCGAUGCACACACCATAGCTTC	Forward primer for amplifying TEF1 promoter
R-TEF1p	N/A	ATGACAGAUTTGTAATTAAAACTTAG	Reverse primer for amplifying TEF1 promoter
F-SNR52p	N/A	ATCTGTCAUTCTTTGAAAAGATAATGTATG	Forward primer for amplifying SNR52 promoter
R-SNR52p	N/A	ATGTAGGAUCATTTATCTTTCACTGCG	Reverse primer for amplifying SNR52 promoter
Enzymes
F-NLS:T7RNAP	N/A	ATCTGTCAUAAAACAATGCCCAAGAAGAAGAGGAAGGTG	Forward primer for amplifying wild-type T7RNAP
R-T7RNAP	N/A	CACGCGAUTTACGCGAACGCGAAGTCC	Reverse primer for amplifying wild-type T7RNAP
F-T7RNAP(F11L)	5/PHOS/	GTCTGACATCGAACTGGC	Forward primer for site-directed mutagenesis (F11L) of T7RNAP
R-T7RNAP(F11L)	N/A	AAGTCGTTCTTAGCGATG	Reverse primer for site-directed mutagenesis (F11L) of T7RNAP
F-T7RNAP(C515Y)	5/PHOS/	ACTTTGAGTACGCTGGG	Forward primer for site-directed mutagenesis (C515Y) of T7RNAP
R-T7RNAP(C515Y)	N/A	AGAACGCAAGGAAGCAGAACG	Reverse primer for site-directed mutagenesis (C515Y) of T7RNAP
F-T7RNAP(T613A)	5/PHOS/	GCTAAGGCACTGGCTGG	Forward primer for site-directed mutagenesis (T613A) of T7RNAP
R-T7RNAP(T613A)	N/A	GCCCAGCTTGACTTTCTCAG	Reverse primer for site-directed mutagenesis (T613A) of T7RNAP
F_T7RNAP-GFP(TEF1pro)	N/A	CGTGCGAUGCACACACCATAGCTTC	Reverseprimer for amplifying wild-type T7RNAP for GFP assembly
R_T7RNAP-GFP	N/A	ACCTGCACUCGCAAAGGCAAAATCAGACTCAAG	Reverseprimer for amplifying wild-type T7RNAP for GFP assembly
F-Cas9	N/A	ATCTGTCAUAAAACAATGGACAAGAAGTACTCC	Forward primer for amplifying Cas9
R-Cas9	N/A	CACGCGAUTCACACCTTCCTCTTCTTCTTGG	Reverse primer for amplifying Cas9
F-Cas9(H840A)	N/A	GCCATCGTGCCCCAGTCTTTTCTCAAAGATG	Forward primer for site-directed mutagenesis (H840A) of Cas9
R-Cas9(H840A)	5/PHOS/	ATCCACGTCGTAGTCGGAG	Reverse primer for site-directed mutagenesis (H840A) of Cas9
F-Cas9(D10A)	N/A	GCCATCGGCACAAACAGCGTCG	Forward primer for site-directed mutagenesis (D10A) of Cas9
R-Cas9(D10A)	5/PHOS/	GAGCCCAATGGAGTAC	Reverse primer for site-directed mutagenesis (D10A) of Cas9
CAN1-related oligos
F-ADH1t-T7p	N/A	CGTGCGAUCGTTGGTAGATACGTTGTTG	Forward primer for amplifying ADH1t with partial T7 promoter
R-ADH1t-T7p	N/A	ATAGTGAGUCGTATTAAGCTCCAGC	Reverse primer for amplifying ADH1t with partial T7 promoter
F-sgRNA-tZ	N/A	ACATCTACGUTTTAGAGCTAGAAATAGCAAG	Forward primer for amplifying sgRNA with tZ
R-sgRNA-tZ	N/A	CACGCGAUCTTTCAGCAAAAAACCCCTCAAGACC	Reverse primer for amplifying sgRNA with tZ
F-CAN1	N/A	ACTCACTAUAGGGAGACATTGGCTCTCTATTATTCATTGG	Forward primer for amplifying CAN1 (660 nt)
R-CAN1	N/A	ACGTAGATGUCTCCATGTAAGCAATCTGCATCTGAATATGC	Reverse primer for amplifying CAN1 (660 nt)
F-CAN1-Sanger	N/A	GTATCACTGCTGGTGAAGCTGC	Forward primer for amplifying endogenous CAN1 for Sanger
R-CAN1-Sanger	N/A	GTCGACATCTCCAATCTTCC	Reverse primer for amplifying endogenous CAN1 for Sanger
Reverse engineering of HIS3 mutations following directed evolution
EDJ661	5/PHOS/	CATTCCGGCTGGTCGCTAATCG	Forward primer for reverse engineering og HIS3 in pEDJ437
EDJ662	N/A	CTAGGCCAGAGCATGTATCATATGG	Reverse primer for introducing AAG->TAG (STOP codon) in pEDJ437 HIS3
EDJ663	N/A	CACAGCCAGAGCATGTATCATATGG	Reverse primer for introducing CTA->TGT in pEDJ437 HIS3
EDJ664	N/A	CTCGGCCAGAGCATGTATCATATGG	Reverse primer for introducing T->G in pEDJ437 HIS3
EDJ665	N/A	CGAGGCCAGAGCATGTATCATATGG	Reverse primer for introducing A->C in pEDJ437 HIS3
EDJ666	N/A	CGCGGCCAGAGCATGTATCATATGG	Reverse primer for introducing T->G ; A->C in pEDJ437 HIS3
Other oligos
F-pEDJ367_Exclude_T7p	5/PHOS/	CTACATAAGAACACCTTTGGTG	Forward primer for excluding T7 promoter from pEDJ367
R-pEDJ367_Exclude_T7p	N/A	TGCATTCGAGCTCTTAATTAACGAGC	Reverse primer for excluding T7 promoter from pEDJ367
F-pEDJ367_Exclude_PGK1p	5/PHOS/	GCGGCTAGCTAAGATCCGC	Forward primer for excluding PGK1 promoter from pEDJ367
R-pEDJ367_Exclude_PGK1p	N/A	CTTTCAGCAAAAAACCCCTCAAGACC	Reverse primer for excluding PGK1 promoter from pEDJ367
F-pEDJ377_HIS3_AI(CTCGA)	5/PHOS/	TGTTAGTAAAAATTCCTCGAGTTTTAGAGCTAGAAATAGCAAG	Forward primer for changing seed sequence in pEDJ367/pEDJ377
R-pEDJ377_HIS3_AI(CTCGA)	N/A	AAAACAATGACAGAGCAGAAAGCCCTAGTAAAGCGTATTAC	Reverse primer for changing seed sequence in pEDJ367/pEDJ377
F-sgRNA_HIS3-KO	N/A	CAAGTGATTAACGTCCACACGTTTTAGAGCTAGAAATAGCAAG	Forward primer for changing seed sequence (for HIS3) in pCfB3050
R-sgRNA_HIS3-KO	5/PHOS/	GATCATTTATCTTTCACTGCGGAGAAG	Reverse primer for changing seed sequence (for HIS3) in pCfB3050
F-ADH1t	N/A	CGTGCGAUCGTTGGTAGATACGTTGTTG	Forward primer for amplifying ADH1t
R-ADH1t	N/A	ATGACAGAUGCATTCGAGCTCTTAATTAACGAGC	Reverse primer for amplifying ADH1t
F-SUP4t_pEDJ350(forward orientation)	N/A	TTTTTTTGTTTTTTATGTCTAGGGAACAAAAGCTGGAGC	Forward primer for amplifying pEDJ350 (insert: forward SUP4t)
F-SUP4t_pEDJ350(reverse orientation)	N/A	AGACATAAAAAACAAAAAAAAGGGAACAAAAGCTGGAGC	Forward primer for amplifying pEDJ350 (insert: reverse SUP4t)
R-SUP4t_pEDJ350	5/PHOS/	CTTCGCCAGAGGTTTGGTC	Reverse primer for amplifying pEDJ350 for inserting SUP4t
R-tZ	N/A	CACGCGAUCTTTCAGCAAAAAACCCCTCAAGACC	Reverse primer for tZ amplification
EDJ610	N/A	CCGTCGAGGAATTTTTACTAACA CCAGAGCATGTATCATATGGTCCAG	Forward primer for replacing AI on HIS3_AI-XII-5 for +23 bp (pMLB15)
EDJ611	5/PHOS/	CCAAGCATTCCGGCTGGTCG	Reverse primer for replacing AI on HIS3_AI-XII-5 for +23 bp (pMLB15)
EDJ654	5/PHOS/	GAGTGCATTGGTGACTTACAC	Forward primer for HIS3_∆29-XII-5 (pEDJ506)
EDJ657	5/PHOS/	GGGTATGTTAATATGGAC	Forward primer for making pEDJ508
EDJ658	N/A	TAGCATTCCGGCTGGTCGCTAATCG	Reverse primer for making pEDJ508
MLB1	N/A	ATCTGTCAUTAATACGACTCACTATAGGGAGAGCGTACGGCCTGTTCGAAAGATCTACC	Forward primer for making pMLB2
MLB2	N/A	ACTCGAGGAAUCAGAGCAGAAAGCCCTAGTAAAGC	Reverse primer for making pMLB2
MLB3	N/A	ATCTGTCAUTAATACGACTCACTATAGGGAGACTTCAGTGGTGTGATGGTCG	Forward primer for making pMLB3
MLB4	N/A	ACTCGAGGAAUTTTTACTAACAAACAGGCCACACAATCGCAAG	Reverse primer for making pMLB3
MLB5	N/A	ATCTGTCAUTAATACGACTCACTATAGGGAGAGTGTAAGTCACCAATGCACTCAACG	Forward primer for making pMLB4
MLB6	N/A	ACTCGAGGAAUTTTTACTAACATAACGTCCACACAGGTATAGGG	Reverse primer for making pMLB4
MLB26	N/A	CAAGTTCTTAGATGCTTTC	Genome amplification of engineered HIS3 designs
EDJ315	N/A	ATCTGTCAUCTACATAAGAACACCTTTGGTG	Genome amplification of engineered HIS3 designs
EDJ360	N/A	CGTTGGTAGATACGTTGTTG	Plasmid amplification after directed evolution targeting HIS3
EDJ353	N/A	GCACCACCGACTCGGTGCC	Plasmid amplification after directed evolution targeting HIS3
MLB23	N/A	CACGCGAUAGACATAAAAAACAAAAAAAGCACCACCGACTCGGTGC	HIS3_AI(CTCGA) fragment for assembly of pMLB7 and pMLB8
MLB24	N/A	ATCCTACAUAAGAACACCTTTGGTGGAGGG	HIS3_AI(CTCGA) fragment for assembly of pMLB7 and pMLB8
F_GFP	N/A	AGTGCAGGUGGTAGCGGATCGGGATCTAGCAAAGGAGAAGAAC	T7RNAP:GFP assembly
R_GFP	N/A	CACGCGAUTCATTTGTAGAGCTCATCCATGC	T7RNAP:GFP assembly
Double-stranded 90-mer oligos (leading strand is shown)
ADE2	AGATCTGTTAACGGTTTAGTGTTTTCTTACCCAATTGTAGAGACTATTCACAAGTAAAATATTTGTGCTTATGTTATGCGCCTGCTAGAG		ADE disruption donor
RNH1	AAAGTGTCACTCCTTGCTTATCGAAGGAACTATCGATTCCTAATTTGCTGTTTTTTGCTTGGCTTCTTACTGGACCTGTTGTACCTGTAA		RNH1 disruption donor
RNH201	AAAAACCTTGAAAACAACTACTGCACACCAAATTGATACGATTAATCACCTCCAGTTTGCACATACTATATATCTTCATGTAATACTACA		RNH201 disruption donor
HIS3	AAGAATATACTAAAAAATGAGCAGGCAAGATAAACGAAGGCAAAGTGACACCGATTATTTAAAGCTGCAGCATACGATATATATACATGT		HIS3 disruption donor

### Sheet: Table S5
gRNA target locus	20 nt seed sequence
ADE2	AATTGTAGAGACTATCCACA
HIS3	CAAGTGATTAACGTCCACAC
HIS3_AI	TGTTAGTAAAAATTCGAGCT
HIS3_AI(CTCGA)	TGTTAGTAAAAATTCCTCGA
RNH1	GTTTGAAGACCAATTAGCTG
RNH201	GAAGCTCAGTCACGTGTATG
chr:XII-5	TTGTCACAGTGTCACATCAG
CAN1	GCTTACATGGAGACATCTAC

### Sheet: Table S6
Gene block	Sequence	Description
gEDJ_GFP	ATGAGCAAAGGAGAAGAACTTTTCACTGGAGTTGTCCCAATTCTTGTTGAATTAGATGGTGATGTTAATGGGCACAAATTTTCTGTCAGAGGAGAGGGTGAAGGTGATGCTACAATCGGAAAACTCACCCTTAAATTTATTTGCACTACTGGAAAACTACCTGTTCCATGGCCAACACTTGTCACTACTCTGACCTATGGTGTTCAATGCTTTTCCCGTTATCCGGATCACATGAAAAGGCATGACTTTTTCAAGAGTGCCATGCCCGAAGGTTATGTACAGGAACGCACTATATCTTTCAAAGATGACGGGAAATACAAGACGCGTGCTGTAGTCAAGTTTGAAGGTGATACCCTTGTTAATCGTATCGAGTTAAAGGGTACTGATTTTAAAGAAGAT…	GFP
gEDJ1	agggaacaaaagctggagctTCTTTGAAAAGATAATGTATGATTATGCTTTCACTCATATTTATACAGAAACTTGATGTTTTCTTTCGAGTATATACAAGGTGATTACATGTACGTTTGAAGTACAACTCTAGATTTTGTAGTGCCCTCTTGGGCTAGCGGTAAAGGTGCGCATTTTTTCACACCCTACAATGTTCTGTTCAAAAGATTTTGGTCAAACGCTGTAGAAGTGAAAGTTGGTGCGCATGTTTCGGCGTTCGAAACTTCTCCGCAGTGAAAGATAAATGATCGTTTGAAGACCAATTAGCTGGTTTTAGAGCTAGAAATAGCAAGTTAAAATAAGGCTAGTCCGTTATCAACTTGAAAAAGTGGCACCGAGTCGGTGGTGCTTTTTTTGTTT…	RNH1 KO cassette
gEDJ2	agggaacaaaagctggagctTCTTTGAAAAGATAATGTATGATTATGCTTTCACTCATATTTATACAGAAACTTGATGTTTTCTTTCGAGTATATACAAGGTGATTACATGTACGTTTGAAGTACAACTCTAGATTTTGTAGTGCCCTCTTGGGCTAGCGGTAAAGGTGCGCATTTTTTCACACCCTACAATGTTCTGTTCAAAAGATTTTGGTCAAACGCTGTAGAAGTGAAAGTTGGTGCGCATGTTTCGGCGTTCGAAACTTCTCCGCAGTGAAAGATAAATGATCGAAGCTCAGTCACGTGTATGGTTTTAGAGCTAGAAATAGCAAGTTAAAATAAGGCTAGTCCGTTATCAACTTGAAAAAGTGGCACCGAGTCGGTGGTGCTTTTTTTGTTT…	RNH201 KO cassette
gEDJ3	TAATACGACTCACTATAGGGAGAGTACGCCGAAAAATGGGCACCATTTACTAAAGAATTAGCAGTCATGATTGTGAGATCTGTTAACGGTTTAGTGTTTTCTTACCCAATTGTAGAGACTATCACAATATTTGTGACTTATGTTATGCGCCTGCTAGAGTTCCGGACTCCGTTCAACTTAAGGCGAAGTTGTTGGCAGAAAATGCAATCAAATCTTTTCCCGGaattgtagagactatccaca	ADE2 disruption cassette
gEDJ4	GTTTTAGAGCTAGAAATAGCAAGTTAAAATAAGGCTAGTCCGTTATCAACTTGAAAAAGTGGCACCGAGTCGGTGGTGCCCTAGCATAACCCCGCGGGGCCTCTTCGGGGGTCTCGCGGGGTTTTTTGCTGAAAGAAGCTTCAAATAAAACGAAAGGCTCAGTCGAAAGACTGGGCCTTTCGTTTTATCTGTTGTTTGTCGCTGCGGCCGCACTCGAGCTCGACCTCGACCTCCACTGAGATCCGGCTGCTAACAAAGCCCGAAAGGAAGCTGAGTTGGCTGCTGCCACCGCTGAGCAATAACTAGCATAACCCCTTGGGGCCTCTAAACGGGTCTTGAGGGGTTTTTTGCTGAAAG	gRNA:tZ cassette
gEDJ5	TAATACGACTCACTATAGGGAGACTACATAAGAACACCTTTGGTGGAGGGAACATCGTTGGTACCATTGGGCGAGGTGGCTTCTCTTATGGCAACCGCAAGAGCCTTGAACGCACTCTCACTACGGTGATGATCATTCTTGCCTCGCAGACAATCAACGTGGAGGGTAATTCTGCTAGCCTCTGCAAAGCTTTCAAGAAAATGCGGGATCATCTCGCAAGAGAGATCTCCTACTTTCTCCCTTTGCAAACCAAGTTCGACAACTGCGTACGGCCTGTTCGAAAGATCTACCACCGCTCTGGAAAGTGCCTCATCCAAAGGCGCAAATCCTGATCCAAACCTTTTTACTCCACGCACGGCCCCTAGGGCCTCTTTAAAAGCTTGACCGAGAGCAATCCCG…	T7pro:HIS3_AI cassette
gEDJ6	TAATACGACTCACTATAGGGAGACTACATAAGAACACCTTTGGTGGAGGGAACATCGTTGGTACCATTGGGCGAGGTGGCTTCTCTTATGGCAACCGCAAGAGCCTTGAACGCACTCTCACTACGGTGATGATCATTCTTGCCTCGCAGACAATCAACGTGGAGGGTAATTCTGCTAGCCTCTGCAAAGCTTTCAAGAAAATGCGGGATCATCTCGCAAGAGAGATCTCCTACTTTCTCCCTTTGCAAACCAAGTTCGACAACTGCGTACGGCCTGTTCGAAAGATCTACCACCGCTCTGGAAAGTGCCTCATCCAAAGGCGCAAATCCTGATCCAAACCTTTTTACTCCACGCACGGCCCCTAGGGCCTCTTTAAAAGCTTGACCGAGAGCAATCCCG…	T7pro:HIS3_AI(CTCGA) cassette
Assembly parts
SNR52 promoter	TCTTTGAAAAGATAATGTATGATTATGCTTTCACTCATATTTATACAGAAACTTGATGTTTTCTTTCGAGTATATACAAGGTGATTACATGTACGTTTGAAGTACAACTCTAGATTTTGTAGTGCCCTCTTGGGCTAGCGGTAAAGGTGCGCATTTTTTCACACCCTACAATGTTCTGTTCAAAAGATTTTGGTCAAACGCTGTAGAAGTGAAAGTTGGTGCGCATGTTTCGGCGTTCGAAACTTCTCCGCAGTGAAAGATAAATGATC	Control promoter
T7 promoter	TAATACGACTCACTATAGGGAGA	Basic T7 promoter
SUP4 terminator	TTTTTTTGTTTTTTATGTCT	Terminator used for cgRNA expression cassettes
ADH1t	CGTTGGTAGATACGTTGTTGACACTTCTAAATAAGCGAATTTCTTATGATTTATGATTTTTATTATTAAATAAGTTATAAAAAAAATAAGTGTATACAAATTTTAAAGTGACTCTTAGGTTTTAAAACGAAAATTCTTATTCTTGAGTAACTCTTTCCTGTAGGTCAGGTTGCTTTCTCAGGTATAGCATGAGGTCGCTC	Terminator used in reverse orientation to limit leaky cgRNA expression
tZ	CCTAGCATAACCCCGCGGGGCCTCTTCGGGGGTCTCGCGGGGTTTTTTGCTGAAAGAAGCTTCAAATAAAACGAAAGGCTCAGTCGAAAGACTGGGCCTTTCGTTTTATCTGTTGTTTGTCGCTGCGGCCGCACTCGAGCTCGACCTCGACCTCCACTGAGATCCGGCTGCTAACAAAGCCCGAAAGGAAGCTGAGTTGGCTGCTGCCACCGCTGAGCAATAACTAGCATAACCCCTTGGGGCCTCTAAACGGGTCTTGAGGGGTTTTTTGCTGAAAG	T7 termination signal
sgRNA scaffold	GTTTTAGAGCTAGAAATAGCAAGTTAAAATAAGGCTAGTCCGTTATCAACTTGAAAAAGTGGCACCGAGTCGGTGGTGC	Standard scaffold for Cas9/dCas9 binding
Color-coding in the following parts:
Red letter: Artificial intron (AI)
Underlined: Protospacer-adjacent motif (PAM)
Bold: Seed-matching gRNA target sequence
Bold green letter: Mutant base in reverse HIS3_AI(CTCGA) donor sequence (AAG->TAG)
HIS3_23∆29-XII-5	CTACATAAGAACACCTTTGGTGGAGGGAACATCGTTGGTACCATTGGGCGAGGTGGCTTCTCTTATGGCAACCGCAAGAGCCTTGAACGCACTCTCACTACGGTGATGATCATTCTTGCCTCGCAGACAATCAACGTGGAGGGTAATTCTGCTAGCCTCTGCAAAGCTTTCAAGAAAATGCGGGATCATCTCGCAAGAGAGATCTCCTACTTTCTCCCTTTGCAAACCAAGTTCGACAACTGCGTACGGCCTGTTCGAAAGATCTACCACCGCTCTGGAAAGTGCCTCATCCAAAGGCGCAAATCCTGATCCAAACCTTTTTACTCCACGCACGGCCCCTAGGGCCTCTTTAAAAGCTTGACCGAGAGCAATCCCGCAGTCTTCAGTGGTGTGATGGTC…
HIS_AI(CTCGA) with artificial intron	CTACATAAGAACACCTTTGGTGGAGGGAACATCGTTGGTACCATTGGGCGAGGTGGCTTCTCTTATGGCAACCGCAAGAGCCTTGAACGCACTCTCACTACGGTGATGATCATTCTTGCCTCGCAGACAATCAACGTGGAGGGTAATTCTGCTAGCCTCTGCAAAGCTTTCAAGAAAATGCGGGATCATCTCGCAAGAGAGATCTCCTACTTTCTCCCTTTGCAAACCAAGTTCGACAACTGCGTACGGCCTGTTCGAAAGATCTACCACCGCTCTGGAAAGTGCCTCATCCAAAGGCGCAAATCCTGATCCAAACCTTTTTACTCCACGCACGGCCCCTAGGGCCTCTTTAAAAGCTTGACCGAGAGCAATCCCGCAGTCTTCAGTGGTGTGATGGTC…
HIS3_AI donor	CTACATAAGAACACCTTTGGTGGAGGGAACATCGTTGGTACCATTGGGCGAGGTGGCTTCTCTTATGGCAACCGCAAGAGCCTTGAACGCACTCTCACTACGGTGATGATCATTCTTGCCTCGCAGACAATCAACGTGGAGGGTAATTCTGCTAGCCTCTGCAAAGCTTTCAAGAAAATGCGGGATCATCTCGCAAGAGAGATCTCCTACTTTCTCCCTTTGCAAACCAAGTTCGACAACTGCGTACGGCCTGTTCGAAAGATCTACCACCGCTCTGGAAAGTGCCTCATCCAAAGGCGCAAATCCTGATCCAAACCTTTTTACTCCACGCACGGCCCCTAGGGCCTCTTTAAAAGCTTGACCGAGAGCAATCCCGCAGTCTTCAGTGGTGTGATGGTC…
HIS3_stop donor	CTACATAAGAACACCTTTGGTGGAGGGAACATCGTTGGTACCATTGGGCGAGGTGGCTTCTCTTATGGCAACCGCAAGAGCCTTGAACGCACTCTCACTACGGTGATGATCATTCTTGCCTCGCAGACAATCAACGTGGAGGGTAATTCTGCTAGCCTCTGCAAAGCTTTCAAGAAAATGCGGGATCATCTCGCAAGAGAGATCTCCTACTTTCTCCCTTTGCAAACCAAGTTCGACAACTGCGTACGGCCTGTTCGAAAGATCTACCACCGCTCTGGAAAGTGCCTCATCCAAAGGCGCAAATCCTGATCCAAACCTTTTTACTCCACGCACGGCCCCTAGGGCCTCTTTAAAAGCTTGACCGAGAGCAATCCCGCAGTCTTCAGTGGTGTGATGGTC…
ADE2 donor	GTACGCCGAAAAATGGGCACCATTTACTAAAGAATTAGCAGTCATGATTGTGAGATCTGTTAACGGTTTAGTGTTTTCTTACCCAATTGTAGAGACTATCACAATATTTGTGACTTATGTTATGCGCCTGCTAGAGTTCCGGACTCCGTTCAACTTAAGGCGAAGTTGTTGGCAGAAAATGCAATCAAATCTTTTCCCGG
CAN1 donor	CATTGGCTCTCTATTATTCATTGGACTTTTAGTTCCATACAATGACCCTAAACTAACACAATCTACTTCCTACGTTTCTACTTCTCCCTTTATTATTGCTATTGAGAACTCTGGTACAAAGGTTTTGCCACATATCTTCAACGCTGTTATCTTAACAACCATTATTTCTGCCGCAAATTCAAATATTTACGTTGGTTCCCGTATTTTATTTGGTCTATCAAAGAACAAGTTGGCTCCTAAATTCCTGTCAAGGACCACCAAAGGTGGTGTTCCATACATTGCAGTTTTCGTTACTGCTGCATTTGGCGCTTTGGCTTACATGGAGACATCTACTGGTGGTGACAAAGTTTTCGAATGGCTATTAAATATCACTGGTGTTGCAGGCTTTTTTGCATGGTT…
HIS3_cgRNA_stop contained in pEDJ508 full sequence	CGTTGGTAGATACGTTGTTGACACTTCTAAATAAGCGAATTTCTTATGATTTATGATTTTTATTATTAAATAAGTTATAAAAAAAATAAGTGTATACAAATTTTAAAGTGACTCTTAGGTTTTAAAACGAAAATTCTTATTCTTGAGTAACTCTTTCCTGTAGGTCAGGTTGCTTTCTCAGGTATAGCATGAGGTCGCTCGTTAATTAAGAGCTCGAATGCagggaacaaaagctggagctTAATACGACTCACTATAGGGAGACTACATAAGAACACCTTTGGTGGAGGGAACATCGTTGGTACCATTGGGCGAGGTGGCTTCTCTTATGGCAACCGCAAGAGCCTTGAACGCACTCTCACTACGGTGATGATCATTCTTGCCTCGCAGACAATCAAC…
